# Single-cell transcriptomics reveals evolutionary reconfiguration of embryonic cell fate specification in the sea urchin *Heliocidaris erythrogramma*

**DOI:** 10.1101/2024.04.30.591752

**Authors:** Abdull J. Massri, Alejandro Berrio, Anton Afanassiev, Laura Greenstreet, Krista Pipho, Maria Byrne, Geoffrey Schiebinger, David R. McClay, Gregory A. Wray

## Abstract

Altered regulatory interactions during development likely underlie a large fraction of phenotypic diversity within and between species, yet identifying specific evolutionary changes remains challenging. Analysis of single-cell developmental transcriptomes from multiple species provides a powerful framework for unbiased identification of evolutionary changes in developmental mechanisms. Here, we leverage a “natural experiment” in developmental evolution in sea urchins, where a major life history switch recently evolved in the lineage leading to *Heliocidaris erythrogramma*, precipitating extensive changes in early development. Comparative analyses of scRNA-seq developmental time courses from *H. erythrogramma* and *Lytechinus variegatus* (representing the derived and ancestral states respectively) reveals numerous evolutionary changes in embryonic patterning. The earliest cell fate specification events, and the primary signaling center are co-localized in the ancestral dGRN but remarkably, in *H. erythrogramma* they are spatially and temporally separate. Fate specification and differentiation are delayed in most embryonic cell lineages, although in some cases, these processes are conserved or even accelerated. Comparative analysis of regulator-target gene co-expression is consistent with many specific interactions being preserved but delayed in *H. erythrogramma*, while some otherwise widely conserved interactions have likely been lost. Finally, specific patterning events are directly correlated with evolutionary changes in larval morphology, suggesting that they are directly tied to the life history shift. Together, these findings demonstrate that comparative scRNA-seq developmental time courses can reveal a diverse set of evolutionary changes in embryonic patterning and provide an efficient way to identify likely candidate regulatory interactions for subsequent experimental validation.
