## Supplemental Table 1 for "Single-cell transcriptomics reveals evolutionary reconfiguration of embryonic cell fate specification in the sea urchin *Heliocidaris erythrogramma*"

Var2	Endoderm	Aboral_Ectoderm	Pigment	Gut	Oral_Ectoderm	Ciliary_Band	Mesoderm	APD	Early_Ectoderm	Ectoderm	PMCs	Endomesoderm	Blastocoelar	Early_Endoderm	Totipotent	Micromeres	PGCs	Coelomic_Pouch	Neural
Lv2hpf	0	0	0	0	0	0	0	0	0	0	0	4	0	0	789	0	0	0	0
Lv3hpf	0	0	0	0	0	0	0	0	0	0	0	1	0	0	763	0	0	0	0
Lv4hpf	0	0	0	0	0	0	0	0	0	0	0	4	0	0	667	0	1	0	0
Lv5hpf	0	0	0	0	1	0	0	0	9	0	0	59	0	3	720	59	4	0	0
Lv6hpf	7	0	0	0	27	0	0	0	3436	0	5	865	0	731	12	347	38	0	0
Lv7hpf	78	13	0	0	1848	0	23	21	469	0	161	833	1	23	0	25	24	0	1
Lv8hpf	755	138	0	0	1657	0	317	370	132	4	182	85	0	0	3	16	25	0	1
Lv9hpf	1170	1850	1	0	221	80	449	498	8	159	249	3	0	0	4	4	36	0	2
Lv10hpf	1111	607	28	1	159	1080	507	511	4	394	243	7	5	0	6	10	27	0	0
Lv11hpf	773	803	146	4	80	781	195	234	2	238	168	2	21	0	2	3	29	0	2
Lv12hpf	717	817	283	193	211	764	109	235	3	225	190	2	70	0	9	2	20	21	3
Lv13hpf	529	779	282	153	453	415	42	183	4	145	153	0	85	0	7	0	34	40	2
Lv14hpf	282	923	383	650	894	282	18	232	0	140	203	0	147	1	3	2	35	67	3
Lv15hpf	82	318	106	234	422	57	2	68	1	27	56	0	62	0	1	0	14	14	5
Lv16hpf	58	260	93	156	305	49	1	57	0	15	45	0	43	0	2	1	15	12	1
Lv18hpf	407	794	248	243	224	637	0	177	1	31	140	1	161	1	1	1	42	51	8
Lv20hpf	277	405	121	121	105	471	0	80	1	9	66	1	110	0	0	0	33	20	12
Lv24hpf	916	1033	131	17	16	420	0	80	2	0	84	0	130	0	0	0	53	29	26
