## Supplemental Table 2 for "Single-cell transcriptomics reveals evolutionary reconfiguration of embryonic cell fate specification in the sea urchin *Heliocidaris erythrogramma*"

Var2	Ectoderm	APD	L_Coelomic_Pouch	Vestibular_Ectoderm	Endoderm	Endomesoderm	Early_Ectoderm	Blastocoelar	Stem	Mesoderm	Ciliary_Band	Pigment	R_Coelomic_Pouch	Rudiment	Oral_Ectoderm	Neural	PMCs	Gut
6hpf	3	0	1	0	0	1	1772	0	265	0	1	1	1	19	0	1	0	0
9hpf	1552	893	0	0	4	999	518	0	66	1	0	0	0	0	1	0	0	0
12hpf	2251	749	0	0	145	641	5	0	78	482	1	266	0	3	58	27	0	0
16hpf	198	14	0	1	62	18	1	49	12	5	14	22	0	2	76	8	4	0
20hpf	1765	15	0	101	386	4	1	325	36	9	138	159	9	11	40	59	20	0
24hpf	1928	1	3	239	234	2	3	344	36	2	141	204	118	67	4	53	26	36
30hpf	2037	0	910	376	283	1	6	462	26	3	310	228	201	220	2	124	86	71
